# Metabolic Deficiencies Underlie Plasmacytoid Dendritic Cell Exhaustion After Viral Infection

**DOI:** 10.1101/2024.02.28.582551

**Authors:** Trever T. Greene, Yeara Jo, Monica Macal, Ziyan Fang, Fawziyah S. Khatri, Alicia L. Codrington, Katelynn R. Kazane, Carolina Chiale, Elizabeth Akbulut, Shobha Swaminathan, Yu Fujita, Patricia Fitzgerald-Bocarsly, Thekla Cordes, Christian Metallo, David A. Scott, Elina I. Zuniga

## Abstract

Type I Interferons (IFN-I) are central to host protection against viral infections^1^. While any cell can produce IFN-I, Plasmacytoid Dendritic Cells (pDCs) make greater quantities and more varieties of these cytokines than any other cell type^2^. However, following an initial burst of IFN-I, pDCs lose their exceptional IFN-I production capacity and become “exhausted”, a phenotype that associates with enhanced susceptibility to secondary infections^3–5^. Despite this apparent cost for the host, pDC exhaustion is conserved across multiple species and viral infections, but the underlying mechanisms and the potential evolutionary advantages are not well understood. Here we characterize pDC exhaustion and demonstrate that it is associated with a reduced capacity of pDCs to engage both oxidative and glycolytic metabolism. Mechanistically, we identify lactate dehydrogenase B (LDHB) as a novel positive regulator of pDC IFN-I production in mice and humans, show that LDHB deficiency is associated with suppressed IFN-I production, pDC metabolic capacity, and viral control following a viral infection, and demonstrate that preservation of LDHB expression is sufficient to partially restore exhausted pDC function *in vitro* and *in vivo*. Furthermore, restoring LDHB *in vivo* in exhausted pDCs increased IFNAR dependent infection-associated pathology. Therefore, our work identifies a novel and conserved mechanism for balancing immunity and pathology during viral infections, while also providing insight into the highly preserved but previously unexplained phenomenon of pDC exhaustion.
