## Supplemental Table 4 for "Metabolic Deficiencies Underlie Plasmacytoid Dendritic Cell Exhaustion After Viral Infection"

	ID	Description	setSize	enrichmentScore	NES	pvalue	p.adjust	qvalue	rank	leading_edge	core_enrichment
mmu04060	mmu04060	Cytokine-cytokine receptor interaction - Mus musculus (house mouse)	240	0.650028652	1.670802324	1.00E-04	1.00E-04	0.001096221	2792	tags=41%, list=16%, signal=35%	330496/338374/15965/15968/15967/15969/15977/15972/15962/15964/15974/404549/56066/16160/242517/242519/16992/326623/20306/15945/246779/16878/20293/21948/16175/12154/12773/17329/230398/16963/12804/16181/20312/21942/16193/20304/20296/22164/209590/77125/12775/21939/21926/20307/57266/16161/20302/55985/18048/16168/29820/12156/20299/66102/12167/230396/16184/269275/16196/21949/18414/23886/16177/14562/1410…
mmu04080	mmu04080	Neuroactive ligand-receptor interaction - Mus musculus (house mouse)	237	0.587764184	1.510715867	1.00E-04	1.00E-04	0.001096221	3772	tags=51%, list=22%, signal=40%	18217/22355/12061/20287/18386/15566/13491/14813/11517/14063/11535/23796/14289/11539/381677/18610/14658/14812/110835/108069/109648/18619/14807/14799/319239/14401/14395/14293/14745/103964/18436/319229/13614/14394/12424/14402/12921/504186/14396/14419/12266/14407/11551/20608/239845/387285/108072/75552/12267/14406/12669/11550/13616/242443/13492/14600/14829/242425/18440/243764/16847/13610/14064/93896/1…
mmu04151	mmu04151	PI3K-Akt signaling pathway - Mus musculus (house mouse)	329	0.583924569	1.508437564	1.00E-04	1.00E-04	0.001096221	3479	tags=35%, list=20%, signal=29%	18212/15965/15968/15967/15969/15977/15972/15962/15964/15974/404549/242517/242519/16782/16002/14184/230398/14706/12575/16193/14257/18211/12826/13637/72930/14183/12444/14704/18654/14177/14924/269643/22370/18048/18188/11601/14745/12834/230396/12827/21960/16184/16196/231991/18414/13636/16542/16776/18595/66066/71785/16775/81877/19699/20750/27381/16779/14164/16404/104099/16777/94216/22339/18591/16185/1…
mmu05165	mmu05165	Human papillomavirus infection - Mus musculus (house mouse)	330	0.578111687	1.493476734	1.00E-04	1.00E-04	0.001096221	3077	tags=33%, list=18%, signal=27%	15965/15968/15967/15969/15977/15972/15962/15964/15974/404549/242517/242519/16782/22411/230398/15013/12575/100038882/12826/231655/21926/72930/14963/15213/12444/667977/22422/15214/14924/269643/22370/23962/17857/142980/12834/230396/12827/21960/231991/57265/16776/22415/76252/16775/17858/81877/56198/14102/19699/20750/16779/16404/104099/21414/16777/94216/12428/22339/12830/12840/22419/68775/14985/15970/…
mmu05163	mmu05163	Human cytomegalovirus infection - Mus musculus (house mouse)	234	0.53902745	1.385324075	1.00E-04	1.00E-04	0.001096221	4774	tags=42%, list=28%, signal=31%	15965/15968/15967/15969/15977/15972/15962/15964/15974/404549/242517/242519/20293/230398/15013/14681/14706/12575/20312/16193/20304/20296/21926/14963/11512/667977/14704/20302/230396/231991/16177/18595/66066/14102/22339/12578/14985/15970/14980/15006/20303/14103/210044/14709/78284/12367/15043/17869/15039/12927/100529082/242705/15007/21354/15024/12913/14708/15042/75600/15019/16154/20779/20315/15015/24…
mmu05200	mmu05200	Pathways in cancer - Mus musculus (house mouse)	504	0.514030841	1.334017035	1.00E-04	1.00E-04	0.001096221	4827	tags=41%, list=28%, signal=30%	15965/15968/15967/15969/15972/15962/15964/15974/404549/16160/242517/242519/12061/16782/22411/16002/14184/230398/14706/12575/16193/12579/11864/26414/14257/209590/14632/18211/12826/15213/11512/14183/12444/14704/14871/18654/14177/16161/12386/22422/15214/17390/16168/12156/18126/13819/14745/230396/12827/16184/16196/57265/13614/16776/18595/22415/66066/16775/56198/14634/14102/14867/16779/14164/21414/167…
mmu05171	mmu05171	Coronavirus disease - COVID-19 - Mus musculus (house mouse)	225	0.624949976	1.605147751	1.00E-04	1.00E-04	0.001096221	1834	tags=21%, list=11%, signal=19%	15965/15968/15967/15969/15977/15972/15962/15964/15974/404549/16160/242517/242519/23960/15945/14962/12268/246728/20293/246727/230398/16193/20296/100038882/26414/21926/15200/12263/246730/71586/17174/17857/142980/23961/230396/50908/14060/12260/11537/17858/12266/12262/12259/12267/11421/225058/15970/19106
mmu05169	mmu05169	Epstein-Barr virus infection - Mus musculus (house mouse)	212	0.590291739	1.514699846	0.00010002	0.00010002	0.001096221	5179	tags=56%, list=30%, signal=40%	15965/15968/15967/15969/15977/15972/15962/15964/15974/404549/242517/242519/23960/15945/246728/246727/230398/15013/12575/16193/100038882/26414/21939/21926/14963/12444/246730/667977/23961/230396/14102/54123/12428/17873/14985/15970/12448/19106/14980/15006/19698/12367/20847/15043/12447/12501/17869/12502/15039/100529082/15894/242705/15007/23882/20846/21354/15024/12503/15042/12445/15019/12125/433759/12…
mmu05170	mmu05170	Human immunodeficiency virus 1 infection - Mus musculus (house mouse)	216	0.552458471	1.417986255	0.00010002	0.00010002	0.001096221	4810	tags=40%, list=28%, signal=29%	15965/15968/15967/15969/15977/15972/15962/15964/15974/404549/242517/242519/230398/15013/14681/14706/26414/21926/14963/667977/14704/230396/66066/14102/12532/14985/15970/18481/14980/268697/12534/15006/14103/14709/12442/12367/12649/15043/12501/12502/15039/56045/100529082/209387/15007/21354/15024/14708/12503/12048/15042/11768/75600/15019/15015/240095/21356/21355/19094/12317/15040/26395/667803/12313/3…
mmu05167	mmu05167	Kaposi sarcoma-associated herpesvirus infection - Mus musculus (house mouse)	204	0.563691336	1.445048421	0.00010003	0.00010003	0.001096221	4810	tags=45%, list=28%, signal=33%	15965/15968/15967/15969/15977/15972/15962/15964/15974/404549/242517/242519/12773/230398/15013/14706/12575/16193/26414/14963/667977/14704/12524/142980/11601/230396/15162/66066/12266/14102/54123/21414/22339/18591/14985/15970/19106/12776/14980/15006/14709/14173/12367/20847/14825/15043/239849/17869/21415/15039/100529082/15894/242705/15007/20846/21416/15024/14708/15042/75600/15019/12981/74603/20779/15…
mmu04621	mmu04621	NOD-like receptor signaling pathway - Mus musculus (house mouse)	176	0.632786467	1.618081024	0.00010004	0.00010004	0.001096221	1765	tags=22%, list=10%, signal=20%	15965/15968/15967/15969/15977/15972/15962/15964/15974/404549/242517/242519/23960/14468/246728/20293/246727/230398/14469/15951/16193/20304/20296/26414/69538/21926/246730/229900/229898/23961/230396/12363/54396/54123/100038927/15944/15970/55932
mmu05164	mmu05164	Influenza A - Mus musculus (house mouse)	161	0.680584378	1.736539344	0.00010006	0.00010006	0.001096221	1307	tags=24%, list=8%, signal=23%	15965/15968/15967/15969/15977/15972/15962/15964/15974/404549/16160/242517/242519/23960/15945/17229/246728/20293/16175/246727/230398/58185/16193/20304/20296/77125/21926/246730/71586/17857/142980/23961/230396/103964/231382/17858/14102/54123/22035
mmu05161	mmu05161	Hepatitis B - Mus musculus (house mouse)	159	0.587217451	1.497924727	0.00010008	0.00010008	0.001096221	2663	tags=21%, list=15%, signal=18%	15965/15968/15967/15969/15977/15972/15962/15964/15974/404549/242517/242519/230398/12575/16193/26414/21926/71586/142980/15530/230396/231991/14102/54123/12428/15970/12448/14103/78284/12367/20847/12447/17869/20849
mmu04630	mmu04630	JAK-STAT signaling pathway - Mus musculus (house mouse)	154	0.672089883	1.714154376	0.00010013	0.00010013	0.001096221	3471	tags=43%, list=20%, signal=35%	330496/338374/15965/15968/15967/15969/15977/15972/15962/15964/15974/404549/16160/242517/14580/242519/246779/16878/230398/12804/216233/12575/16193/71724/209590/12444/12700/16161/16168/230396/16184/14199/16196/18414/18595/16153/18591/16185/16169/12703/14600/15978/15970/16847/11761/242700/19116/71872/12985/12702/20847/18596/17869/20849/56708/16162/20846/18712/16186/12048/60504/12445/13019/50929/2308…
mmu05160	mmu05160	Hepatitis C - Mus musculus (house mouse)	153	0.667333069	1.701838648	0.00010014	0.00010014	0.001096221	1834	tags=27%, list=11%, signal=24%	15965/15968/15967/15969/15977/15972/15962/15964/15974/404549/242517/242519/23960/667373/15945/15957/246728/246727/230398/58185/12575/21926/72930/246730/57255/112419/269643/17857/142980/23961/230396/18417/53624/17858/14102/54123/22259/15978/15970/12739/19106
mmu04514	mmu04514	Cell adhesion molecules - Mus musculus (house mouse)	152	0.609065999	1.552970085	0.00010014	0.00010014	0.001096221	4398	tags=62%, list=25%, signal=46%	15013/12558/12555/16456/12805/21939/14963/20612/57255/667977/12519/272381/12524/19294/21367/17136/60533/18566/18417/19266/269116/12561/319504/20339/66797/18191/192167/53624/192198/239250/104099/100043314/17967/83964/14985/54167/12739/320840/58235/20970/13003/14980/18189/15006/216856/58998/69524/58205/15043/94332/15039/12490/50723/17123/100529082/16403/15894/12477/12525/18260/15007/12741/225825/15…
mmu05162	mmu05162	Measles - Mus musculus (house mouse)	142	0.611278425	1.555619421	0.00010017	0.00010017	0.001096221	1834	tags=25%, list=11%, signal=22%	15965/15968/15967/15969/15977/15972/15962/15964/15974/404549/16160/242517/242519/23960/246728/16175/246727/230398/16193/26414/12444/246730/71586/22062/17857/23961/230396/16184/17858/14102/54123/16185/15970/12448/19106
mmu04936	mmu04936	Alcoholic liver disease - Mus musculus (house mouse)	136	0.620897686	1.578487902	0.00010018	0.00010018	0.001096221	2621	tags=26%, list=15%, signal=22%	15965/15968/15967/15969/15977/15972/15962/15964/15974/404549/16160/242517/242519/12268/230398/16193/26414/21926/12263/230396/12260/12266/14102/12262/21414/12259/12267/15970/64899/100705/14103/50490/12367/14825/21415
mmu04217	mmu04217	Necroptosis - Mus musculus (house mouse)	128	0.663621755	1.683977608	0.000100241	0.000100241	0.001096221	1834	tags=23%, list=11%, signal=20%	15965/15968/15967/15969/15977/15972/15962/15964/15974/404549/242517/242519/16175/230398/232889/26414/77125/58203/21926/74568/329502/142980/230396/271844/14102/22035/15978/15970/19106
mmu04650	mmu04650	Natural killer cell mediated cytotoxicity - Mus musculus (house mouse)	113	0.634788311	1.605645531	0.000100392	0.000100392	0.001096221	3025	tags=34%, list=18%, signal=28%	15965/15968/15967/15969/15977/15972/15962/15964/15974/404549/242517/242519/230398/14939/21926/246256/230396/545378/20418/16638/14102/16627/22035/16641/15978/15970/14103/16822/17086/216148/27007/12367/18646/22637/15894/17059/16634/24055
mmu04620	mmu04620	Toll-like receptor signaling pathway - Mus musculus (house mouse)	100	0.735893829	1.854856564	0.000100543	0.000100543	0.001096221	827	tags=27%, list=5%, signal=26%	15965/15968/15967/15969/15977/15972/15962/15964/15974/404549/56066/16160/242517/242519/15945/17329/230398/16193/20304/26414/21939/21926/12519/20302/12524/142980/230396
mmu04623	mmu04623	Cytosolic DNA-sensing pathway - Mus musculus (house mouse)	72	0.758054025	1.883122599	0.000101678	0.000101678	0.001096221	469	tags=26%, list=3%, signal=26%	15965/15968/15967/15969/15977/15972/15962/15964/15974/404549/242517/242519/15945/230398/16193/20304/77125/58203/74568
mmu04622	mmu04622	RIG-I-like receptor signaling pathway - Mus musculus (house mouse)	68	0.794748758	1.96762783	0.000101999	0.000101999	0.001096221	1276	tags=34%, list=7%, signal=31%	15965/15968/15967/15969/15977/15972/15962/15964/15974/404549/16160/242517/242519/15945/230398/100038882/26414/21926/71586/73174/230396/80861/54123
mmu04721	mmu04721	Synaptic vesicle cycle - Mus musculus (house mouse)	67	0.665632822	1.64723964	0.000102062	0.000102062	0.001096221	3111	tags=37%, list=18%, signal=31%	20614/232333/243616/12889/20979/20511/72961/20512/15567/22348/12287/76252/20510/12890/116837/68775/103967/13429/240332/338375/14664/56216/73834/214084/382018
mmu05320	mmu05320	Autoimmune thyroid disease - Mus musculus (house mouse)	61	0.713076068	1.753538276	0.000102501	0.000102501	0.001096221	3062	tags=56%, list=18%, signal=46%	15965/15968/15967/15969/15972/15962/15964/15974/404549/242517/242519/230398/15013/14939/21939/14963/667977/12519/12524/230396/14102/16153/14985/15970/14980/15006/14103/18646/15043/15039/100529082/12477/15007/15024
mmu04974	mmu04974	Protein digestion and absorption - Mus musculus (house mouse)	87	0.604371079	1.514684863	0.000202	0.000202	0.001975561	3273	tags=47%, list=19%, signal=38%	98660/53867/373864/12826/140709/11932/12831/12834/12827/103964/74338/12873/16535/16529/232680/100040591/20510/94216/12825/12830/12832/12840/13717/665033/12822/68553/110891/77018/17380/20532/12843/50934/17287/12842/107581/22074/11936/11933/12833/109697/22072
mmu04610	mmu04610	Complement and coagulation cascades - Mus musculus (house mouse)	77	0.633704475	1.578975669	0.000202963	0.000202963	0.001975561	2937	tags=45%, list=17%, signal=38%	12061/18787/14962/12268/14071/20720/12258/12263/17174/22370/12759/14066/18791/50908/19124/14060/12260/11537/12266/12509/14069/12262/12259/12267/14064/18793/14062/50909/14058/15160/16621/12062/11905/22371/14061
mmu04940	mmu04940	Type I diabetes mellitus - Mus musculus (house mouse)	53	0.670480094	1.631017849	0.000206889	0.000206889	0.001975561	4398	tags=72%, list=25%, signal=54%	16160/12876/16992/16175/15013/14939/21926/14963/667977/12519/12524/14102/15978/14985/19275/19276/14980/15006/14103/18646/15043/15039/100529082/15893/15007/15024/15042/15019/14417/15015/240095/15040/667803/16176/381091/14972/14990/14964
mmu05417	mmu05417	Lipid and atherosclerosis - Mus musculus (house mouse)	203	0.538418748	1.380143302	0.00040012	0.00040012	0.00354128	1542	tags=14%, list=9%, signal=13%	15965/15968/15967/15969/15977/15972/15962/15964/15974/404549/16160/242517/242519/20293/230398/16193/20304/20296/26414/21939/21926/20302/230396/20339/14102/54123/22035/237038/19016
mmu03260	mmu03260	Virion - Human immunodeficiency virus - Mus musculus (house mouse)	8	-0.940445446	-2.117843499	0.000407664	0.000407664	0.00354128	185	tags=62%, list=1%, signal=62%	12774/170779/170780/170786/170776
mmu05150	mmu05150	Staphylococcus aureus infection - Mus musculus (house mouse)	60	0.645291592	1.584607412	0.000410593	0.000410593	0.00354128	2893	tags=48%, list=17%, signal=40%	14962/14129/12268/75706/14289/246256/12263/17174/14293/50908/12260/11537/12266/16153/12262/12259/12267/100038927/16663/94179/16668/16664/50909/70810/68239/225256/100503970/15894/19204
mmu05142	mmu05142	Chagas disease - Mus musculus (house mouse)	101	0.585808231	1.477042018	0.000502614	0.000502614	0.004199469	5172	tags=49%, list=30%, signal=34%	15977/16160/18787/20293/14681/16193/20304/20296/26414/21926/72930/20302/269643/18126/12260/12266/14102/16153/12262/12259/11421/15978/14103/12062/12501/12502/12633/12503/81897/21809/432530/21808/19094/12317/16176/18795/12500/12370/23797/17874/29857/21937/21813/18035/22034/15980/14675/74769/16159
mmu05152	mmu05152	Tuberculosis - Mus musculus (house mouse)	174	0.543162574	1.388410991	0.0006003	0.0006003	0.004772192	827	tags=13%, list=5%, signal=13%	15965/15968/15967/15969/15977/15972/15962/15964/15974/404549/16160/242517/242519/20698/14129/16175/230398/16193/26414/21926/246256/18126/230396
mmu04512	mmu04512	ECM-receptor interaction - Mus musculus (house mouse)	83	0.599648289	1.499616097	0.000606857	0.000606857	0.004772192	3957	tags=54%, list=23%, signal=42%	16782/12826/22370/15530/12834/12827/21960/16776/16775/81877/19699/20750/16779/16404/104099/16777/94216/12830/243816/12840/54368/665033/21828/21826/68553/11603/13406/329278/23928/14724/12843/15366/12842/21825/16403/22371/14723/12833/16399/14268/16773/329872/12505/12845/12841
mmu04933	mmu04933	AGE-RAGE signaling pathway in diabetic complications - Mus musculus (house mouse)	98	0.581780185	1.465629977	0.000704155	0.000704155	0.005379105	4788	tags=49%, list=28%, signal=36%	18787/20293/16175/16193/20296/26414/12826/21926/18802/17390/14066/12827/20339/13614/18799/237038/94216/22339/12825/12830/50490/11606/12367/11607/12843/12842/15894/18762/20846/18712/14268/22329/21809/21808/13653/18127/19094/20848/16176/18795/13058/23797/12443/74055/16452/29857/18753/21813
mmu04061	mmu04061	Viral protein interaction with cytokine and cytokine receptor - Mus musculus (house mouse)	79	0.602500067	1.503718458	0.000810373	0.000810373	0.00584265	2764	tags=39%, list=16%, signal=33%	56066/16992/20306/15945/20293/12773/17329/16963/20312/16193/20304/20296/12775/21926/20307/57266/20302/55985/20299/16184/16153/22035/16185/12776/24047/56744/20303/56838/14825/12778/16173
mmu05323	mmu05323	Rheumatoid arthritis - Mus musculus (house mouse)	77	0.599487753	1.493719254	0.000811853	0.000811853	0.00584265	4317	tags=45%, list=25%, signal=34%	20293/16175/16193/20304/20296/21926/12519/20302/12524/16168/76252/22339/68775/15978/21934/338375/14825/16173/15894/12477/14254/73834/13038/12981/17392/20315/21809/12977/21808/24099/16176/16415/381091/66335/20310
mmu05322	mmu05322	Systemic lupus erythematosus - Mus musculus (house mouse)	50	0.657379684	1.5930051	0.000830392	0.000830392	0.00584265	2339	tags=38%, list=14%, signal=33%	14129/12268/21939/21926/246256/12263/14812/12519/12524/50908/12260/12266/16153/12262/12259/15978/50909/14811/13035
mmu05330	mmu05330	Allograft rejection - Mus musculus (house mouse)	48	0.648887457	1.566745115	0.001147507	0.001147507	0.007866848	4398	tags=67%, list=25%, signal=50%	16160/15013/14939/21939/21926/14963/667977/12519/12524/14102/16153/15978/14985/14980/15006/14103/18646/15043/15039/100529082/15007/15024/15042/15019/15015/240095/15040/667803/381091/14972/14990/14964
mmu04024	mmu04024	cAMP signaling pathway - Mus musculus (house mouse)	195	0.526514749	1.348573919	0.00130052	0.00130052	0.008692951	3828	tags=37%, list=22%, signal=29%	98660/22355/18160/14813/11517/26414/320707/56188/14632/11539/11512/14812/109648/11932/16526/14799/11941/20191/19049/18821/231991/13614/20682/12921/230899/14634/12790/223864/233079/80885/12669/13616/242443/12638/13492/54611/242425/98932/243764/330953/14062/12292/210044/20604/15550/14811/30952/13489/78284/12288/23828/64082/11936/11933/110385/14800/11554/21844/12913/106952/18576/75600/14526/14802/22…
mmu04727	mmu04727	GABAergic synapse - Mus musculus (house mouse)	81	0.582013584	1.45390748	0.00192483	0.00192483	0.012552167	2841	tags=36%, list=16%, signal=30%	232333/243616/14681/14706/57138/76257/268860/11512/14704/14401/14395/22348/12287/216456/14394/14402/15114/66066/14396/14407/14406/242425/12292/210044/14709/14405/12288/209837/216643
mmu04020	mmu04020	Calcium signaling pathway - Mus musculus (house mouse)	218	0.50894959	1.306351949	0.00210042	0.00210042	0.013371095	4199	tags=41%, list=24%, signal=31%	18212/12061/20698/12291/14184/15566/14813/320707/14257/18211/18802/14183/14812/14177/58226/18048/11941/107589/18682/18126/20191/18573/12287/18821/18436/16542/18595/18799/71785/228785/14164/12372/22339/18591/12669/11550/242443/13492/14829/18440/12373/243764/14062/12292/70086/210044/110891/14173/14811/228139/12288/11607/14178/56636/12062/18596/20192/21924/19204/14254/11554/105675/19882/75600/54140/…
mmu00100	mmu00100	Steroid biosynthesis - Mus musculus (house mouse)	19	-0.703426666	-2.086406022	0.002279635	0.002279635	0.014174476	2858	tags=74%, list=17%, signal=62%	18194/16889/235293/13115/244209/13121/14137/66234/15490/16987/13360/73166/20775/74754
mmu05332	mmu05332	Graft-versus-host disease - Mus musculus (house mouse)	46	0.642696118	1.546072001	0.00261561	0.00261561	0.015893898	4398	tags=72%, list=25%, signal=54%	16175/15013/16193/14939/21926/14963/667977/12519/12524/14102/16641/15978/14985/14980/15006/14103/18646/15043/15039/100529082/15007/15024/15042/15019/15015/240095/15040/667803/16176/381091/14972/14990/14964
mmu05146	mmu05146	Amoebiasis - Mus musculus (house mouse)	92	0.56809201	1.427593911	0.003021148	0.003021148	0.017950213	4317	tags=47%, list=25%, signal=35%	16160/16782/16193/12826/21926/11847/18126/12827/16177/20723/16776/16775/16153/16779/16777/94216/12825/12830/97848/17831/15978/20708/23928/13035/11846/12367/12843/14825/12842/15507/109711/14268/16773/12981/21809/432530/21808/20706/16176/18795/16415/18477/20310
mmu05133	mmu05133	Pertussis - Mus musculus (house mouse)	73	0.584704299	1.453510198	0.003251702	0.003251702	0.018900053	2380	tags=25%, list=14%, signal=21%	16160/12268/16175/16193/26414/21926/12258/12263/18126/50908/12260/12266/16153/12262/12259/107607/50909/12367
mmu04668	mmu04668	TNF signaling pathway - Mus musculus (house mouse)	113	0.548599877	1.387638879	0.003513703	0.003513703	0.019988369	5026	tags=50%, list=29%, signal=35%	15977/16992/15945/16878/20293/20312/16193/20304/20296/26414/21926/432555/74568/16168/231991/20339/13614/14102/22029/15953/78284/16449/12367/12702/14825/12633/17387/15894/26410/12913/12981/17392/11797/16362/22329/12977/26427/19094/26395/16176/12370/22030/20310/23797/53859/12051/22033/29857/21937/11798/18035/12608/11796/12915/56532/21938
mmu04390	mmu04390	Hippo signaling pathway - Mus musculus (house mouse)	144	0.526925082	1.341641169	0.003804946	0.003804946	0.021194219	4880	tags=47%, list=28%, signal=34%	18787/22411/21676/20674/93960/72930/12444/22062/12386/22422/73246/21677/211652/269643/12156/97064/12167/57265/22415/241324/14164/22601/21414/14633/22419/216033/21678/14367/15902/22414/22423/12159/20583/12166/17869/12162/21415/22417/11576/14366/11799/18762/14365/21416/12445/22418/21679/11797/21809/12163/21808/16415/14368/11461/22409/71228/101543/12006/12443/11705/216795/103583/21813/12550/11465/11…
mmu04972	mmu04972	Pancreatic secretion - Mus musculus (house mouse)	90	0.560612845	1.407060729	0.003933831	0.003933831	0.021464942	4199	tags=42%, list=24%, signal=32%	98660/20287/54403/320707/11512/11932/12722/11941/20191/18784/103964/319229/12424/18782/12873/16535/232680/12638/18946/210044/12349/18947/545562/229933/22074/11936/11933/109697/22072/69060/12671/18778/432530/80718/12494/109660/66473/18795
mmu04115	mmu04115	p53 signaling pathway - Mus musculus (house mouse)	72	0.583091037	1.448487671	0.004067107	0.004067107	0.021748321	3299	tags=38%, list=19%, signal=30%	18787/12575/107831/12444/22062/14102/67874/64058/12578/17873/12448/20135/268697/12534/12442/12367/16009/12649/12447/21825/29870/12521/66940/23882/68428/12048/12445
mmu05321	mmu05321	Inflammatory bowel disease - Mus musculus (house mouse)	59	0.598295705	1.467063823	0.004620598	0.004620598	0.024221445	4219	tags=42%, list=24%, signal=32%	16160/16175/16193/209590/21926/16161/16153/17132/15978/14462/57765/20849/16173/16162/20846/19885/16186/60504/50929/21809/21808/20848/16190/16176/381091
mmu04350	mmu04350	TGF-beta signaling pathway - Mus musculus (house mouse)	97	0.551911064	1.389934045	0.00472837	0.00472837	0.024221445	3855	tags=36%, list=22%, signal=28%	268977/15904/12579/21926/12156/14264/12167/269275/17965/23893/14118/244058/15978/15902/434215/12159/18119/12166/17869/12162/21825/13179/21815/19650/17130/224109/50765/55994/207596/433759/20482/21809/12163/230597/21808
mmu05416	mmu05416	Viral myocarditis - Mus musculus (house mouse)	71	0.578775277	1.436521952	0.004884502	0.004884502	0.024221445	4398	tags=54%, list=25%, signal=40%	15013/21939/140781/14963/667977/12519/17888/12524/14985/14980/24051/15006/13052/12367/18646/15043/15039/100529082/15894/12389/15007/15024/15042/16773/15019/15015/240095/13405/15040/667803/16415/381091/14972/12370/11461/14990/13063/14964
mmu03264	mmu03264	Virion - Flavivirus - Mus musculus (house mouse)	8	-0.836288112	-1.883285573	0.004891969	0.004891969	0.024221445	50	tags=75%, list=0%, signal=75%	171283/171284/170779/170780/170786/170776
mmu04510	mmu04510	Focal adhesion - Mus musculus (house mouse)	194	0.506010264	1.29594405	0.00510153	0.00510153	0.024799784	4896	tags=43%, list=28%, signal=31%	16782/17906/26414/14257/12826/17898/12444/18654/68794/13731/22370/107589/12834/12827/21960/16542/20418/16776/18595/71785/16775/81877/19699/20750/228785/16779/16404/104099/16777/94216/22339/18591/57342/12830/12840/98932/18481/665033/21828/21826/68553/329278/23928/216148/12843/18596/12842/21825/12927/16403/59310/12389/22371/109711/14254/12833/16399/170736/14268/12445/16773/11797/20779/12845/20662/1…
mmu04961	mmu04961	Endocrine and other factor-regulated calcium reabsorption - Mus musculus (house mouse)	54	0.602184098	1.468244717	0.005568158	0.005568158	0.026584816	3599	tags=41%, list=21%, signal=32%	98660/16613/320707/11512/11932/11941/12307/13648/18050/103967/13429/16623/110891/16591/12062/16622/11936/11933/19228/16612/110893/16624
mmu05143	mmu05143	African trypanosomiasis - Mus musculus (house mouse)	30	0.664298106	1.529108934	0.006091591	0.006091591	0.02857367	4199	tags=57%, list=24%, signal=43%	16160/16193/14063/21926/20339/230899/16775/14102/16153/15978/14103/16173/15894/81897/22329/16176/18795
mmu04964	mmu04964	Proximal tubule bicarbonate reclamation - Mus musculus (house mouse)	19	0.714896059	1.543991979	0.008058945	0.008058945	0.03715013	2981	tags=47%, list=17%, signal=39%	98660/54403/76257/11932/216456/12349/11936/11933/11826
mmu04726	mmu04726	Serotonergic synapse - Mus musculus (house mouse)	96	0.541058915	1.362070274	0.00825448	0.00825448	0.037406562	3743	tags=31%, list=22%, signal=25%	15566/14681/14706/232889/109731/14704/329502/21990/14401/15567/12287/271844/14402/66066/223864/11684/140492/76279/12292/14709/15550/12367/12288/214084/14708/19224/16519/15560/11687/15558
mmu05033	mmu05033	Nicotine addiction - Mus musculus (house mouse)	34	0.639041675	1.492505337	0.009327758	0.009327758	0.041565799	3675	tags=68%, list=21%, signal=53%	14813/72961/14812/14799/14401/14395/22348/12287/14394/14402/14396/14407/14406/242443/14811/14405/216643/14800/14802/14408/140919/11441/14810
