## Supplemental Table 5 for "Metabolic Deficiencies Underlie Plasmacytoid Dendritic Cell Exhaustion After Viral Infection"

	ID	Description	setSize	enrichmentScore	NES	pvalue	p.adjust	qvalue	rank	leading_edge	core_enrichment
mmu05203	mmu05203	Viral carcinogenesis - Mus musculus (house mouse)	178	0.513665392	1.383636254	0.003838772	0.003838772	0.842477525	3015	tags=24%, list=17%, signal=20%	12018/16151/12028/14885/100529082/18749/16195/70315/12576/14964/15043/26427/14784/235459/18746/14972/170787/18710/110957/74197/15006/14990/17000/69116/12771/18708/12444/240095/26413/22335/20779/11972/22033/54123/14985/18035/107995/15007/231991/15182/20850/22630
mmu04810	mmu04810	Regulation of actin cytoskeleton - Mus musculus (house mouse)	208	0.493524828	1.335632523	0.006346968	0.006346968	0.842477525	3739	tags=30%, list=22%, signal=24%	20430/76884/30938/16409/15139/109828/243764/404710/14062/19878/13649/18479/13645/232807/20130/219140/12927/14164/170758/18710/231637/16410/17907/53978/110157/78134/17898/23797/18643/12928/22350/18708/16416/14183/18596/56443/66713/26413/14172/67112/67938/20779/11652/101314/108083/17698/12632/17931/12631/18481/214230/245857/382562/16407/57257/330662/16801/18720/19241/21844/105855/16408
mmu04014	mmu04014	Ras signaling pathway - Mus musculus (house mouse)	209	0.48336418	1.308357215	0.01259319	0.01259319	0.842477525	3237	tags=26%, list=19%, signal=21%	14388/320484/16151/19415/19732/18749/13637/13638/14706/21687/14784/13649/18479/13645/20130/237625/16797/66350/14164/23872/170758/18710/22637/16002/211429/110157/23797/234779/14693/18708/14183/18596/14700/56044/26413/14172/67112/11652/240057/494124/19247/13836/14255/54354/19730/14812/16706/56392/14254/14256/18778/17295/18481/214230
mmu05163	mmu05163	Human cytomegalovirus infection - Mus musculus (house mouse)	234	0.470248923	1.276954958	0.018667202	0.018667202	0.842477525	2427	tags=22%, list=14%, signal=19%	12018/16151/12028/18018/100529082/18749/20303/14706/14964/19217/13685/15043/26427/19878/18797/14784/104111/13649/14972/19057/29857/12927/170758/18710/16439/15006/16410/22084/14990/16438/110157/19744/14082/23797/12771/14693/20312/12928/18708/16416/14700/240095/26413/18798/242517/20779/11652/494124/22033/14985/18035/13557
mmu04360	mmu04360	Axon guidance - Mus musculus (house mouse)	169	0.484980175	1.303977964	0.0215478	0.0215478	0.842477525	3304	tags=27%, list=19%, signal=22%	13839/20353/12167/13637/13638/14270/20360/19878/218877/18479/20130/19057/20348/170758/107448/18710/231637/270190/20352/19876/110157/234779/22253/18708/26413/22419/13848/67938/20779/19247/13836/108058/319757/22417/223881/12632/12631/20346/17295/18481/214230/245857/14365/13838/22418
mmu04721	mmu04721	Synaptic vesicle cycle - Mus musculus (house mouse)	67	0.556504909	1.407079652	0.021673169	0.021673169	0.842477525	2375	tags=19%, list=14%, signal=17%	12286/11964/68775/73834/12757/20512/20907/108124/232910/382018/22318/11972/11973
mmu05410	mmu05410	Hypertrophic cardiomyopathy - Mus musculus (house mouse)	83	-0.370210484	-1.330305246	0.025	0.025	0.842477525	2919	tags=27%, list=17%, signal=22%	105787/109700/21924/16773/17897/16401/16000/56808/13405/21956/19079/241113/110891/16402/16412/24051/11937/16772/326618/16403/13726/13346
mmu00061	mmu00061	Fatty acid biosynthesis - Mus musculus (house mouse)	16	0.709374143	1.470275485	0.027048319	0.027048319	0.842477525	654	tags=19%, list=4%, signal=18%	14081/50790/94180
mmu04979	mmu04979	Cholesterol metabolism - Mus musculus (house mouse)	44	0.587759706	1.419065044	0.028379302	0.028379302	0.842477525	2382	tags=20%, list=14%, signal=18%	59045/13122/56491/100017/16816/100102/22335/18145/14725
mmu00531	mmu00531	Glycosaminoglycan degradation - Mus musculus (house mouse)	16	0.700747633	1.452395856	0.033744748	0.033744748	0.842477525	1965	tags=31%, list=11%, signal=28%	15442/15587/15931/11881/15212
mmu04650	mmu04650	Natural killer cell mediated cytotoxicity - Mus musculus (house mouse)	113	0.501837157	1.321980698	0.033794957	0.033794957	0.842477525	2787	tags=27%, list=16%, signal=22%	18018/16818/15980/14964/14784/18479/27007/16638/14972/19057/16797/26904/15170/246256/170758/18710/77777/22637/110157/18646/234779/18708/26413/16641/18106/242517/16627/19247/545378/15970
mmu05132	mmu05132	Salmonella infection - Mus musculus (house mouse)	243	0.4573578	1.243003105	0.03401224	0.03401224	0.842477525	2601	tags=20%, list=15%, signal=17%	18704/12018/170760/20430/16151/12028/76884/17948/22153/268973/16573/19157/245880/11840/19878/18479/20130/29857/22151/226421/110750/20336/17951/17907/19158/24088/110157/14082/17898/23797/16648/18643/56443/22154/66713/56044/26413/622434/67938/11652/16646/59288/101314/18035/22142/107607/266632/12475/21416
mmu05231	mmu05231	Choline metabolism in cancer - Mus musculus (house mouse)	96	0.510311172	1.330024295	0.03864279	0.03864279	0.842477525	3242	tags=29%, list=19%, signal=24%	245880/13685/12651/14784/13649/12660/13645/13026/170758/18710/211429/22084/110157/19744/23797/18708/15251/18596/19012/212862/26413/11652/242259/19730/20519/68682/13139/72508
mmu04072	mmu04072	Phospholipase D signaling pathway - Mus musculus (house mouse)	139	0.483533139	1.288864594	0.041653905	0.041653905	0.842477525	2797	tags=24%, list=16%, signal=21%	14388/19157/11840/14062/18797/14784/104111/13649/13645/20130/18710/211429/227288/108069/22084/19158/53978/110157/19744/78134/23797/234779/18708/18596/19012/56044/26413/18798/11652/19247/67512/11607/56632/19730
mmu04974	mmu04974	Protein digestion and absorption - Mus musculus (house mouse)	87	-0.345110917	-1.258038798	0.042124542	0.042124542	0.842477525	3564	tags=34%, list=21%, signal=28%	234967/67760/16534/16535/57442/74338/12826/12873/56643/12823/20532/12815/12821/73368/22074/110891/12834/12843/12833/20510/76703/245026/12814/17287/12824/12832/22072/215332/17254/12825
mmu03013	mmu03013	Nucleocytoplasmic transport - Mus musculus (house mouse)	103	0.499156592	1.306684938	0.045208333	0.045208333	0.842477525	2848	tags=23%, list=16%, signal=20%	73192/386612/56215/19386/331401/66011/212999/110750/108989/223921/103573/16650/16648/234733/17149/233726/107939/83454/74204/66679/16646/192170/73666/60365
mmu05206	mmu05206	MicroRNAs in cancer - Mus musculus (house mouse)	191	0.460600267	1.243635866	0.047983871	0.047983871	0.842477525	4116	tags=31%, list=24%, signal=24%	12018/723902/13637/12576/13638/17250/14784/13649/387247/18132/19143/329278/18792/387223/23939/751527/18710/12532/387228/110157/234779/12928/22350/18708/16416/18596/12444/26413/387216/724063/387139/723891/13557/15364/15182/14660/100316783/81877/140486/13435/16765/17295/14365/12189/93759/723827/12914/18128/387222/108655/723890/26417/387244/21825/12448/12043/387147/18595/71819/12125
mmu00900	mmu00900	Terpenoid backbone biosynthesis - Mus musculus (house mouse)	23	0.640372802	1.41094219	0.048262066	0.048262066	0.842477525	1690	tags=26%, list=10%, signal=24%	110446/66881/110196/57295/52014/224530
