## Supplemental Table 6 for "Metabolic Deficiencies Underlie Plasmacytoid Dendritic Cell Exhaustion After Viral Infection"

	ID	Description	setSize	enrichmentScore	NES	pvalue	p.adjust	qvalue	rank	leading_edge	core_enrichment
mmu00750	mmu00750	Vitamin B6 metabolism - Mus musculus (house mouse)	9	0.889763083	1.597472342	0.002055639	0.002055639	0.719473756	820	tags=44%, list=5%, signal=42%	71872/11761/107272/216134
mmu04972	mmu04972	Pancreatic secretion - Mus musculus (house mouse)	90	0.57867667	1.403104683	0.007276827	0.007276827	0.999003672	3779	tags=24%, list=22%, signal=19%	12722/19353/54403/19340/18947/215449/76703/210044/16438/103964/67373/11928/233979/12671/66350/14682/319229/16440/11933/11931/17274/67868
mmu03015	mmu03015	mRNA surveillance pathway - Mus musculus (house mouse)	92	0.567289059	1.376906155	0.010954136	0.010954136	0.999003672	3464	tags=26%, list=20%, signal=21%	108062/19826/18949/56422/19054/54188/94230/56009/56215/225363/74412/225849/229512/53319/235542/67337/26932/68991/68092/74737/68219/18458/216578/68134
mmu00350	mmu00350	Tyrosine metabolism - Mus musculus (house mouse)	24	0.683132706	1.45213159	0.024367275	0.024367275	0.999003672	730	tags=21%, list=4%, signal=20%	14718/13166/71872/11761/621603
mmu00534	mmu00534	Glycosaminoglycan biosynthesis - heparan sulfate / heparin - Mus musculus (house mouse)	20	0.704033041	1.455154678	0.025500911	0.025500911	0.999003672	1160	tags=25%, list=7%, signal=23%	50785/50786/195646/93683/23908
mmu05134	mmu05134	Legionellosis - Mus musculus (house mouse)	60	0.583099035	1.375992004	0.025841156	0.025841156	0.999003672	1734	tags=18%, list=10%, signal=17%	56422/18034/17948/12370/13628/16160/18033/13627/19324/15510/269523
mmu00591	mmu00591	Linoleic acid metabolism - Mus musculus (house mouse)	24	0.675736247	1.436408975	0.030488523	0.030488523	0.999003672	3526	tags=33%, list=20%, signal=27%	13110/226105/11687/66350/13077/211429/74519/18783
mmu00430	mmu00430	Taurine and hypotaurine metabolism - Mus musculus (house mouse)	12	0.761691205	1.446521859	0.032017773	0.032017773	0.999003672	622	tags=25%, list=4%, signal=24%	207182/12583/14417
mmu04151	mmu04151	PI3K-Akt signaling pathway - Mus musculus (house mouse)	329	0.466708875	1.171914452	0.042	0.042	0.999003672	3683	tags=26%, list=21%, signal=21%	16190/19353/16774/19211/12845/12567/18591/19054/18188/16197/381810/12478/16451/12986/12189/11876/64654/26395/245026/13636/230396/18033/13649/68401/22629/67112/21960/12043/12048/20393/16001/20663/16775/16183/56717/16000/225849/16779/16150/230398/14103/104099/16410/13684/319480/27381/13638/16399/235542/109700/26417/27219/53978/16337/404549/15970/14256/18590/14709/16452/22340/26932/54401/16773/12566…
mmu05014	mmu05014	Amyotrophic lateral sclerosis - Mus musculus (house mouse)	324	0.466917328	1.172104655	0.04390439	0.04390439	0.999003672	2910	tags=22%, list=17%, signal=19%	211323/17991/19353/103199/269254/14778/53379/18226/22241/19069/17995/66142/12868/11946/11731/69912/19056/22272/627872/18643/56009/78330/227613/26442/69482/75669/19185/74018/227720/12043/12048/59288/233871/66679/19172/19177/170762/29857/20239/19324/56717/68943/74412/68942/53319/269523/22333/14800/67130/229279/66043/67305/103468/11951/73710/110084/74764/66413/11727/18039/269113/16572/66052/11461/17…
