## Supplemental Table 9 for "Metabolic Deficiencies Underlie Plasmacytoid Dendritic Cell Exhaustion After Viral Infection"

	Name	logFC	AveExpr	t	P.Value	adj.P.Val	B
10	0610040B10Rik	1.0616363482	4.3336188242	4.1525042875	0.0012331102	0.0926636409	-0.7990075137
238	4930523C07Rik	-1.0448028349	5.8629829938	-4.2315264265	0.0010678098	0.086051913	-0.659601576
274	4933411K20Rik	1.1708946613	5.7298674757	4.8710337658	0.0003423762	0.0429196091	0.4416482402
558	Alpk1	1.2179191926	5.6688312258	4.2744498724	0.0009877935	0.0808875458	-0.5841506641
802	Atxn1	-1.9284815237	5.8069898224	-5.3191463489	0.0001592968	0.0288839228	1.1800018696
1031	C330018D20Rik	-1.2884821611	5.0665419507	-5.0196700843	0.0002648277	0.0401352334	0.6898184291
1201	Ccl3	-1.9575448428	10.0017212848	-7.3374140932	7.15524952442621e-06	0.0030865745	4.1204920108
1209	Ccna2	-1.1769856923	7.5356892587	-4.3033673227	0.0009374054	0.0780197944	-0.5334315007
1221	Ccnj	1.0642770259	6.6865519535	4.3409554516	0.0008758566	0.0753494515	-0.4676426893
1232	Ccr5	1.6154668737	8.1373493241	6.4853259781	2.47903613338006e-05	0.0089900475	2.956429805
1271	Cd4	-1.5242257224	8.1577746954	-6.3202022212	3.18937243571155e-05	0.0099083558	2.7178996243
1284	Cd80	-1.0528188862	5.2558707181	-4.3744050784	0.0008246049	0.0728090311	-0.4092313961
1285	Cd81	-1.6013376141	8.1074495406	-5.8264753016	6.92809210597152e-05	0.0166948094	1.9790735061
1368	Cenpe	-1.1466059923	5.2076261758	-4.0730957127	0.0014259598	0.0958887114	-0.9397140968
1388	Cep350	-1.3045725551	7.3986043799	-4.5035730634	0.0006541331	0.0620753959	-0.1849041979
1609	Cpeb2	-1.0184918748	6.1882684664	-4.0971589911	0.0013644394	0.0953465039	-0.8970126571
1670	Cspp1	-1.7218890651	5.4073586987	-5.7378369868	7.99209000182246e-05	0.0172663153	1.8423614794
1692	Ctse	-3.1697602676	9.1271978635	-11.6339157899	4.55293119214873e-08	4.62304633250783e-05	8.5439907166
1723	Cxcr3	1.2578929254	8.7904742939	4.0809835582	0.0014054847	0.0953465039	-0.9257108425
1729	Cyb5a	-1.0586770281	7.8831567402	-4.2132238751	0.0011039393	0.0882629874	-0.6918329561
1861	Dennd5b	-1.5572712006	5.2510844446	-5.4586562107	0.0001262445	0.0251350405	1.4037218715
2017	Dusp4	-1.3049188475	5.4830998011	-5.2741691037	0.0001717981	0.0295368294	1.1072414737
2052	E2f8	-1.1543822645	6.2308449908	-4.4450780106	0.0007262841	0.0664386331	-0.2862460299
2056	Eaf2	-1.2370853167	6.9947034766	-5.0002275837	0.0002738293	0.0401433207	0.6575366637
2066	Ect2	-0.984464865	5.5315896308	-4.0534089398	0.0014784137	0.0987619226	-0.9746886482
2149	Enpp1	-1.3683310849	7.4112380117	-5.5970714239	0.000100503	0.0204101522	1.622715458
2256	F11r	-1.2950574385	4.9586399151	-5.3217807531	0.0001585948	0.0288839228	1.184254048
2280	Fastkd1	1.2673223936	5.6153201293	5.2781479473	0.0001706517	0.0295368294	1.1136904949
2383	Fkbp11	-1.1938162164	6.8329231072	-4.8939544176	0.0003290178	0.0417605821	0.4801228486
2432	Foxo3	1.0472602551	7.9078914359	4.1424828636	0.0012558853	0.0926636409	-0.8167314635
2558	Gemin6	-1.2298596462	4.5323074625	-4.9206352934	0.0003141507	0.0403783038	0.5248158588
2565	Gfra3	-1.7011653726	6.1506774802	-6.9820234464	1.18772367623365e-05	0.0046385178	3.648407401
2642	Gm10767	1.1393470078	4.6478618789	4.5782104807	0.0005727322	0.0603726585	-0.0562099719
2643	Gm10777	1.4574003725	4.5358338419	5.961634089	5.58369457919051e-05	0.0145376499	2.1851531697
2699	Gm15417	-1.2797391946	5.3556010279	-5.2616565075	0.0001754559	0.0295368294	1.0869450796
2871	Gpatch8	-1.4411890587	7.8549953557	-5.8935106462	6.2230919636566e-05	0.0154120185	2.0816440565
2880	Gpm6b	-1.4774394497	7.8360370142	-6.0436070492	4.90498028259548e-05	0.0134608567	2.3087343858
3010	Havcr1	2.1208253332	7.0078062591	4.9512608659	0.0002979469	0.0401433207	0.5759917903
3045	Hepacam2	-1.0224229416	4.1581745076	-4.2345341849	0.0010619904	0.086051913	-0.6543081656
3122	Hpse	1.0922984719	9.2047858112	4.5348483772	0.0006186506	0.0603726585	-0.1308925011
3137	Hsd11b1	-3.7342669475	7.0872409509	-13.3783840536	9e-09	2.27751761519472e-05	9.8157357727
3177	I830127L07Rik	-1.5437752184	6.5253692032	-4.6315976662	0.0005210208	0.0562813278	0.0354092048
3224	Igfbp7	-2.0667478986	6.6609134458	-8.4588129526	1.59881684772059e-06	0.0014758533	5.4910271529
3228	Ighv1-55	-1.9918219742	9.9325380096	-4.3364177125	0.0008830594	0.0753494515	-0.4755764934
3229	Ighv1-63	-1.9454606383	3.9224722208	-4.0915365849	0.0013785643	0.0953465039	-0.9069850793
3230	Ighv2-4	-2.3494125831	10.497345745	-7.0448705578	1.08463649985989e-05	0.0044053596	3.7332701698
3231	Igj	-1.2726789088	10.0040302994	-5.2778583899	0.0001707349	0.0295368294	1.1132212531
3232	Igkv10-96	-1.9722717461	9.9493578017	-5.7856144419	7.39872386707566e-05	0.0166948094	1.9162050467
3233	Igkv12-46	-1.2946140142	11.2779163616	-4.7343255522	0.0004347318	0.0495985028	0.2106531561
3234	Igkv19-93	-3.5530696614	8.5139445028	-6.4258630673	2.71332211497289e-05	0.0091836909	2.8710246743
3235	Igkv2-112	-3.5083571813	6.5879359938	-11.7123596363	4.21390750828805e-08	4.62304633250783e-05	8.60651483
3236	Igkv2-137	-2.9994892433	8.548832363	-12.4772376864	2.02611073563478e-08	3.42885473493926e-05	9.1888178379
3237	Igkv4-55	-2.0145617259	7.6901759271	-7.6008780104	4.96480707739634e-06	0.0026532974	4.458420612
3238	Igkv4-57	-3.4641598809	9.3056120101	-12.943030204	1.32165663913775e-08	2.68402030276094e-05	9.520438799
3240	Igkv4-91	-2.9456670927	8.0805849469	-6.4436023667	2.6410684848314e-05	0.0091836909	2.8965610965
3242	Igkv6-14	-1.7110632765	10.4533241123	-6.3373656883	3.10639243367169e-05	0.0099083558	2.7428923565
3244	Igkv8-30	-1.3376509115	7.7443460951	-4.5496740003	0.0006025351	0.0603726585	-0.1053316532
3245	Igkv9-124	-4.4648957189	8.1977852632	-11.7108856327	4.22002205830128e-08	4.62304633250783e-05	8.6053449361
3246	Igkv9-129	-1.7853445931	7.9467597728	-6.2377516626	3.622e-05	0.0108170003	2.5971926455
3423	Kdm7a	-1.0365875642	6.7454899484	-4.0798120081	0.0014085066	0.0953465039	-0.9277903284
3429	Kif11	-1.2257030003	6.7948878068	-4.6968438996	0.000464348	0.0523887691	0.1468754954
3492	Klk1b11	-1.9959188906	5.1239855544	-8.2353701443	2.13032796189493e-06	0.0016347952	5.2317771095
3558	Lap3	-1.1312567114	6.9084419312	-4.5266527084	0.0006277509	0.0603726585	-0.1450344599
3596	Ldhb	1.133526328	6.0036465943	4.6837582177	0.0004751763	0.0530213175	0.1245650659
3683	LOC238440	-6.8716288459	5.4927712695	-22.3665407669	1.87408717744655e-11	1.90294811997922e-07	13.7324156404
3684	LOC435333	-1.0711111395	10.2211328882	-4.1114254303	0.0013292639	0.0953465039	-0.8717216924
3685	LOC637260	-3.809601187	8.4034826975	-15.2764030952	1.86991055838486e-09	6.329e-06	10.9558379537
3752	Lta	-1.8813505972	5.6810742385	-7.7208312261	4.21556103085385e-06	0.0023780448	4.6089544669
3759	Ltn1	-1.3370236359	6.4585144449	-5.4218038063	0.0001342073	0.0262065597	1.3449155059
3849	Mastl	-1.1677663259	4.1040277539	-4.0884579259	0.0013863625	0.0953465039	-0.9124469231
3961	Mgst1	-1.4937974364	4.3319108418	-4.1468642765	0.001245875	0.0926636409	-0.8089812598
3963	Mgst3	0.9939448162	5.8611338333	4.1409686949	0.001259364	0.0926636409	-0.8194102858
3980	Mir103-2	1.2327565621	4.4343732449	5.1196430375	0.0002231892	0.0354103645	0.8549384891
3995	Mir15a	-0.9983275066	5.3181759949	-4.1570535	0.0012229126	0.0926636409	-0.7909650071
4007	Mir186	-1.2448291912	3.6531353039	-4.4521701452	0.0007171129	0.0661960408	-0.2739369302
4025	Mir20a	1.5468143725	3.5966453307	6.313952646	3.22016685663296e-05	0.0099083558	2.7087877526
4035	Mir23a	1.1442659875	5.9191270092	4.5592027842	0.0005924081	0.0603726585	-0.08891768
4116	Mki67	-1.3586655815	7.803014773	-5.2095694059	0.0001915832	0.0313763865	1.0022017409
4301	Myc	-1.2641841946	7.7955726162	-5.2549764483	0.0001774421	0.0295368294	1.0760998098
4302	Mycbp	-1.2134035988	6.9907050369	-5.0375254592	0.0002568335	0.0395134384	0.7194165847
4785	Olfr172	1.3080513564	3.0987560703	4.8067075086	0.0003829777	0.0462947054	0.3332775014
5203	Pgam2	-2.4138450648	7.6297244497	-8.3870214298	1.75221092613477e-06	0.0014826625	5.4084533647
5270	Pilra	-1.3943805867	5.282790729	-5.6047878259	9.92413050002479e-05	0.0204101522	1.6348362161
5271	Pilrb1	-1.3137649933	6.0959632828	-4.9717217846	0.0002876098	0.0401433207	0.6101075918
5325	Pnck	1.327117423	6.418580395	5.0105965636	0.0002689895	0.0401433207	0.674759842
5422	Prdx4	-1.4750244536	8.0744132088	-6.0193474504	5.09626619365333e-05	0.0136177597	2.2722715287
5430	Prg3	-3.7902994903	6.225385372	-15.3383180188	1.78201320497556e-09	6.329e-06	10.9893768802
5468	Prr11	-1.1962216274	7.6158905931	-4.9343978405	0.000306758	0.0401433207	0.5478299033
5568	Rab11fip2	1.0431484246	4.5217866069	4.3461649235	0.0008676626	0.0753012492	-0.4585372928
5793	Rnpep	1.0463067248	6.344953119	4.1433188621	0.0012539689	0.0926636409	-0.8152525357
5797	Rnu73b	1.212652805	4.7745834431	4.7492238285	0.0004235129	0.0494293104	0.2359510823
5835	Rpp40	-1.0275912854	5.2902710917	-4.1935863591	0.0011441114	0.0901384456	-0.7264537724
5843	Rqcd1	-1.0159994526	7.4704159483	-4.1197302921	0.0013092193	0.0953465039	-0.8570080472
5984	Selm	-1.1970024262	6.2906952296	-4.9313693096	0.000308369	0.0401433207	0.542767841
6019	Sfn	-1.4891553894	5.8909451503	-4.52514991	0.0006294346	0.0603726585	-0.1476285086
6106	Slamf9	1.0770137357	9.5671839714	4.4648169718	0.0007010558	0.065307527	-0.252002136
6208	Sowahc	-0.9848789388	7.0817650456	-4.1033691514	0.0013490111	0.0953465039	-0.8860011796
6238	Spic	-1.8141215117	6.0252721174	-4.8327994935	0.0003659345	0.0453133968	0.3773042063
6391	Swap70	-1.1879849052	6.9573930844	-4.9410644558	0.0003032425	0.0401433207	0.5589682596
6573	Tigit	-1.9666237495	6.7535404275	-7.4548821234	6.0729254765887e-06	0.0028029311	4.2724102231
6607	Tlr7	-2.9657825907	7.0958754523	-12.0522110172	3.02870278297504e-08	4.39334972261836e-05	8.8712591446
6609	Tm4sf5	-1.2029529563	6.1460138148	-4.9856665748	0.0002807801	0.0401433207	0.6333241357
6663	Tmem154	-1.1146440823	6.6758979384	-4.41665479	0.000764278	0.0686962896	-0.3356375758
6774	Tnf	-1.8819568215	9.3618636806	-7.8038337735	3.76818353700145e-06	0.0022507139	4.7119187934
6782	Tnpo3	-1.4634782673	5.0670226273	-4.9517640583	0.000297688	0.0401433207	0.5768315156
6794	Top2a	-1.2164940176	7.7012157389	-4.9764778922	0.0002852611	0.0401433207	0.6180291368
6822	Tram2	-1.4095483369	7.9120407074	-5.1043817749	0.0002290738	0.035784859	0.829827332
6919	Tspan2	-1.249000706	6.2196163173	-4.6466149808	0.0005073682	0.0553958778	0.0611142883
6980	Txndc5	-1.0371127295	8.7155345016	-4.3182590268	0.0009125021	0.0765747602	-0.5073483702
7017	Ube2v2	0.9778089315	5.7474643616	4.0454984333	0.0015000466	0.0995521154	-0.9887518848
