## Supplemental Table 10 for "Metabolic Deficiencies Underlie Plasmacytoid Dendritic Cell Exhaustion After Viral Infection"

### Sheet: Sheet1
Sample	Purity (%)
HC1	98.9
HC2	96
HC3	99
HC4	91.8
HC5	94.5
HC6	92
HC7	96.9
HC8	99
HC9	97.6
HC10	99
HC11	98.6
HC12	94.2
HC13	96.1
HC14	96.5
HIV1	96.8
HIV2	94.5
HIV3	96.1
HIV4	95.5
HIV5	90.4
