## Supplemental Table 12 for "Metabolic Deficiencies Underlie Plasmacytoid Dendritic Cell Exhaustion After Viral Infection"

### Sheet: Sheet1
Species	Target	Forward Primer	Reverse Primer
Mouse	Ifna	TATGTCCTCACAGCCAGCAG	TTCTGCAATGACCTCCATCA
Mouse	Ldhb	TTCCTCCAGACTCCGAAAATTG	GTTTCCAGGTGACGTAAGTCAG
Mouse	Gapdh	CATGGCCTTCCGTGTTCCTA	CCTGCTTCACCACCTTCTTGAT
Mouse	Tnfa	CCCTCACACTCAGATCATCTTCT	GCTACGACGTGGGCTACAG
Human	GAPDH	TGATGACATCAAGAAGGTGGTGAAG	TCCTTGGAGGCCATGTGGGCCAT
Human	LDHB	TGGTATGGCGTGTGCTATCAG	TTGGCGGTCACAGAATAATCTTT
